# Potent CRISPR-Cas9 inhibitors from *Staphylococcus* genomes

**DOI:** 10.1101/799403

**Authors:** Kyle E. Watters, Haridha Shivram, Christof Fellmann, Rachel J. Lew, Blake McMahon, Jennifer A. Doudna

## Abstract

Anti-CRISPRs (Acrs) are small proteins that inhibit the RNA-guided DNA targeting activity of CRISPR-Cas enzymes. Encoded by bacteriophage and phage-derived bacterial genes, Acrs prevent CRISPR-mediated inhibition of phage infection and can also block CRISPR-Cas-mediated genome editing in eukaryotic cells. To identify Acrs capable of inhibiting *Staphylococcus aureus* Cas9 (SauCas9), an alternative to the most commonly used genome editing protein *Streptococcus pyogenes* Cas9 (SpyCas9), we used both self-targeting CRISPR screening and guilt-by-association genomic search strategies. Here we describe three new potent inhibitors of SauCas9 that we name AcrIIA13, AcrIIA14 and AcrIIA15. These inhibitors share a conserved N-terminal sequence that is dispensable for anti-CRISPR function, and have divergent C-termini that are required in each case for selective inhibition of SauCas9-catalyzed DNA cleavage. In human cells, we observe robust and specific inhibition of SauCas9-induced genome editing by AcrIIA13 and moderate inhibition by AcrIIA14 and AcrIIA15. We also find that the conserved N-terminal domain of AcrIIA13-15 binds to an inverted repeat sequence in the promoter of these Acr genes, consistent with its predicted helix-turn-helix DNA binding structure. These data demonstrate an effective strategy for Acr discovery and establish AcrIIA13-15 as unique bifunctional inhibitors of SauCas9.
