## Supplemental Table 1 for "Potent CRISPR-Cas9 inhibitors from *Staphylococcus* genomes"

### Sheet: all Staph STSS results
Assembly uID	Target Accession#	Locus Accession#	Species/Strain	Predicted Type from Cas proteins	Predicted Type from repeats	Locus Completeness	Cas Genes Identified	CRISPR #	Spacer #	Spacer Target Pos.	Spacer Locus Pos.	Spacer Sequence	PAM Region (Upstream)	Target Sequence	PAM Region (Downstream)	Consensus Repeat	Repeat Mutations	Array Direction	Self-Target(s)	PHASTER Island #
900071	NZ_FQLY01000003.1	NZ_FQLY01000002.1	Staphylococcus argenteus strain 3688STDY6125118	Type III-A	Repeat not recognized	Complete	Cas1, Cas2, Csm1, Csm2, Csm3, Csm4, Csm5, Csm6, Cas6	1	5	255107	594579	TTGTACTCATGCCGTTTCTATACTTCACTACAGCGTG	TCTTAGCGA	..................................a..	GTCTCTTGC	GTTCTCGTCCCCTATTCTTCGGGGTAGTTATCGATCA	Downstream repeat mutated: cactct...............................	CRT orientation wrong (sequences reversed, determined with Cas proteins)	WP_072498442.1, DUF1270 family protein	1
1235481	NZ_MWRP01000014.1	NZ_MWRP01000012.1	Staphylococcus delphini strain 14S03314-1 NODE_12_length_102660_cov_47.2899_ID_23	Type II-A	Repeat not recognized	Complete	Cas9, Cas1, Cas2, Csn2 (pseudo)	1	2	18532	76213	TTGAGTGTCAACGTTGTAAGTCGAAAGGA	CATCATGCG	Perfect match	AGGGTAGCT	GTTTTAGCACTATGTTTATTTAGAAAGAAGTAAAAC	Upstream repeat mutated: ...................a.....	Predicted Types have conflicting orientations	WP_096649624.1, alpha/beta hydrolase	1
1235481	NZ_MWRP01000014.1	NZ_MWRP01000012.1	Staphylococcus delphini strain 14S03314-1 NODE_12_length_102660_cov_47.2899_ID_23	Type II-A	Repeat not recognized	Complete	Cas9, Cas1, Cas2, Csn2 (pseudo)	1	1	25777	76147	TGTTTCAGACTCACCAATCATTGCGACATA	ATCAACACC	Perfect match	TGGCGCTCT	GTTTTAGCACTATGTTTATTTAGAAAGAAGTAAAAC	Downstream repeat mutated: ...................a.....	Predicted Types have conflicting orientations	WP_096665888.1, phage tail protein	1
1233231	NZ_MWUP01000006.1	NZ_MWUP01000002.1	Staphylococcus delphini strain 14S03318-1 NODE_2_length_394471_cov_68.1826_ID_3	Type II-A	Repeat not recognized	Complete	Cas9, Cas1, Cas2, Csn2 (pseudo)	1	11	55883	26791	AGGTGTAGGTGCACACGGTGGCGCGATTT	CTTATCCAA	Perfect match	TATGTTCAT	GTTTTAGCACTATGTTTATTTAGAAAGAAGTAAAAC	None	Orientation manually edited	WP_096545993.1, 8-amino-7-oxononanoate synthase	none identified
1233261	NZ_MWUR01000010.1	NZ_MWUR01000021.1	Staphylococcus delphini strain 15S02591-1 NODE_21_length_38160_cov_72.6355_ID_41	Type II-A	Repeat not recognized	Complete	Cas9, Cas1, Cas2, Csn2 (pseudo)	1	4	67999	11569	ACGTTTATTATCTGAACGCCGTTTTTGCT	GGTCATATA	Perfect match	CGGGTTTTT	GTTTTAGCACTATGTTTATTTAGAAAGAAGTAAAAC	None	Predicted Types have conflicting orientations	Between WP_096597505.1, hypothetical protein & WP_096597503.1, hypothetical protein	1
1541721	NZ_PPRV01000014.1	NZ_PPRV01000037.1	Staphylococcus delphini strain NCTC 12225 fd3cc9e6-4033-41ed-aa50-378f060d9ff7_c38	Type II-A	Repeat not recognized	Complete	Cas9, Cas1, Cas2, Csn2	1	15	52537	26435	AGCAAAAACGGCGTTCAGATAATAAACGT	AAAAACCCG	Perfect match	TATATGACC	GTTTTACTTCTTTCTAAATAAACATAGTGCTAAAAC	None	Predicted Types have conflicting orientations	Between WP_096597503.1, hypothetical protein & WP_096597505.1, hypothetical protein	outside island(s)
457181	NZ_CUFU01000080.1	NZ_CUFU01000032.1	Staphylococcus haemolyticus strain W_139	Type II-A	Repeat not recognized	Complete	Cas2, Cas1, Cas9, Csn2	1	21	1214	15324	TAATTCCAACTTAACAACCAATCCAAATCAT	AAGTTGGAT	Perfect match	TAAAGCGAT	GTTTTAGTACTCTGTAATTTTAGGTATGAGGTAGAC	None	CRT orientation correct (determined with Cas proteins)	Between WP_050965133.1, Replication and maintenance protein & downstream contig edge,	none identified
453221	NZ_CUFQ01000079.1	NZ_CUFQ01000030.1	Staphylococcus haemolyticus strain W_75	Type II-A	Repeat not recognized	Complete	Cas2, Cas1, Cas9, Csn2	2	21	321	18689	TAATTCCAACTTAACAACCAATCCAAATCAT	AAGTTGGAT	Perfect match	TAAAGCGAT	GTTTTAGTACTCTGTAATTTTAGGTATGAGGTAGAC	None	CRT orientation wrong (sequences reversed, determined with Cas proteins)	Between WP_053020048.1, Replication and maintenance protein & locus tag: AK682_RS12120, CDS	none identified
301371	NZ_JXWY01000058.1	NZ_JXWY01000132.1	Staphylococcus microti strain DSM 22147	Type II-A	Repeat not recognized	Complete	Cas2, Cas1, Cas9, Csn2	1	8	151	56022	GGTTTACCTGGTTTACTTGGTTCTTCTGGT	GGTTTACCT	Perfect match	TTACCTGGC	GTATCATTCATACCTAAAATTACAGAGTACTAAAAC	None	CRT orientation correct (determined with Cas proteins)	locus tag: TP70_RS08340, CDS	none identified
1850141	NZ_UHDT01000001.1	NZ_UHDT01000001.1	Staphylococcus microti strain NCTC13832	Type II-A	Repeat not recognized	Complete	Cas9, Cas1, Cas2, c2c9, c2c8, c2c1 (Cas12b), c2c4, Csn2	2	6	2024403	1060423	TCATGTTTTTAGGGTCGTTTGCTGCACCAA	AACGGGCAT	............................g.	TAGGGGCAT	GTTTTAGTACTCTGTAATTTTAGGTATGAATGATAC	None	CRT orientation wrong (sequences reversed, determined with Cas proteins)	WP_044359341.1, CHAP domain-containing protein	outside island(s)
1850141	NZ_UHDT01000004.1	NZ_UHDT01000001.1	Staphylococcus microti strain NCTC13832	Type II-A	Repeat not recognized	Complete	Cas9, Cas1, Cas2, c2c9, c2c8, c2c1 (Cas12b), c2c4, Csn2	2	10	46033	1060686	GTCGTTAGTCTTTGGTTTTGTCGGTCGGAT	GTAACCTAG	Perfect match	GAACTAAGT	GTATCATTCATACCTAAAATTACAGAGTACTAAAAC	None	CRT orientation wrong (sequences reversed, determined with Cas proteins)	Between WP_042740169.1, prevent-host-death protein & downstream contig edge,	none identified
1850141	NZ_UHDT01000005.1	NZ_UHDT01000001.1	Staphylococcus microti strain NCTC13832	Type II-A	Repeat not recognized	Complete	Cas9, Cas1, Cas2, c2c9, c2c8, c2c1 (Cas12b), c2c4, Csn2	3	6	31008	1066261	GGTTTACCTGGTTTACTTGGTTCTTCTGGT	GGTTTACCT	Perfect match	TTACCTGGC	GTATCATTCATACCTAAAATTACAGAGTACTAAAAC	None	CRT orientation wrong (sequences reversed, determined with Cas proteins)	WP_115301273.1, YSIRK-type signal peptide-containing protein	none identified
431811	NZ_CP010309.1	NZ_CP010309.1	Staphylococcus schleiferi strain 2317-03	Type II-A	Repeat not recognized	Complete	Cas2, Cas1, Cas9, Csn2	1	12	278356	1586577	ACGGTGGAAAACTTGAATTTGAAGCTGATCA	CGAATTTAG	Perfect match	AGAAGTGAA	GTTTTAGTACTCTGTAATTTTAGGTATAAATGAAAC	None	CRT orientation wrong (sequences reversed, determined with Cas proteins)	WP_050329766.1, PTS glucose transporter subunit IICBA	outside island(s)
431811	NZ_CP010309.1	NZ_CP010309.1	Staphylococcus schleiferi strain 2317-03	Type II-A	Repeat not recognized	Complete	Cas2, Cas1, Cas9, Csn2	1	18	2096605	1586974	AATGGCTTACATTAACAAATTCAACGAAAT	CGAATTTAA	Perfect match	GGAAAATGC	GTTTCATTTATACCTAAAATTACAGAGTACTAAAAC	None	CRT orientation wrong (sequences reversed, determined with Cas proteins)	WP_050331546.1, Rha family transcriptional regulator	3
431791	NZ_CP009676.1	NZ_CP009676.1	Staphylococcus schleiferi strain 5909-02	Type II-A	Repeat not recognized	Complete	Cas2, Cas1, Cas9, Csn2	1	9	2019993	1545553	TGTTTTACGATAACAAAGGAGGCAACTGAT	ATTATTACT	Perfect match	GCAAATCAA	GTTTTAGTACTCTGTAATTTTAGGTATAAATGAAAC	None	CRT orientation wrong (sequences reversed, determined with Cas proteins)	WP_050331507.1, NosD, Beta_helix superfamily, Beta_helix (CDD homology search)	3
431791	NZ_CP009676.1	NZ_CP009676.1	Staphylococcus schleiferi strain 5909-02	Type II-A	Repeat not recognized	Complete	Cas2, Cas1, Cas9, Csn2	1	14	2047099	1545883	AATGGCTTACATTAACAAATTCAACGAAAT	CGAATTTAA	Perfect match	GGAAAATGC	GTTTCATTTATACCTAAAATTACAGAGTACTAAAAC	None	CRT orientation wrong (sequences reversed, determined with Cas proteins)	WP_050337612.1, Rha family transcriptional regulator	3
431791	NZ_CP009676.1	NZ_CP009676.1	Staphylococcus schleiferi strain 5909-02	Type II-A	Repeat not recognized	Complete	Cas2, Cas1, Cas9, Csn2	1	16	2036492	1546015	GTGTAACTCCTACTTGATTCGCAACACTCA	TTTCTCCAG	Perfect match	ATCCAAATG	GTTTCATTTATACCTAAAATTACAGAGTACTAAAAC	None	CRT orientation wrong (sequences reversed, determined with Cas proteins)	WP_050331527.1, dUTPase	3
1628401	NZ_MRZJ01000023.1	NZ_MRZJ01000015.1	Staphylococcus simulans strain 116	Type II-A	Repeat not recognized	Complete	Cas9, Cas1, Cas2, Csn2	1	1	1288	38666	ATGTTTTACAAGAAGAATTAGCACCTGATC	AATCTATAG	Perfect match	TAAAAACAA	GTTTTAGTACACTGCAATTTTAGGTATGAGTGATTC	None	CRT orientation correct (determined with Cas proteins)	WP_009384743.1, hypothetical protein	none identified
1628411	NZ_MRZL01000003.1	NZ_MRZL01000005.1	Staphylococcus simulans strain 19	Type II-A	Repeat not recognized	Complete	Cas2, Cas1, Cas9, Csn2	1	11	181114	12654	TACGAATCCCAGCACGTATAATTCAAGTTT	TTCGTTCTT	.g............................	TGAAATTTT	GAATCACTCATACCTAAAATTACAGAGTACTAAAAC	None	CRT orientation correct (determined with Cas proteins)	WP_105980054.1, hypothetical protein	1
1578141	NZ_PNFS01000005.1	NZ_PNFS01000002.1	Staphylococcus sp. UMB0328 .21837_8_84.2	Type II-A	Repeat not recognized	Complete	Cas9, Cas1, Cas2, Csn2	1	5	25294	287941	AATACTGGCTTAGGAATGCTTTCTTATTCA	TAGTACCAA	Perfect match	TCTCATACA	GTTTCACTCATACCTAAAATTACAGAGTACTAAAAC	Downstream repeat mutated: taca.tt...atat.c....................	CRT orientation wrong (sequences reversed, determined with Cas proteins)	WP_104681646.1, Phage_Orf51, Phage_Orf51 superfamily (CDD homology search)	1
1847571	NZ_UHDP01000001.1	NZ_UHDP01000003.1	Staphylococcus intermedius NCTC 11048	Type II-A (manually determined)	Repeat not recognized	Undetermined	Cas9, Cas1, Cas2, Csn2 (Csn2 manually added)	2	1	75387	910707	ACGGCTACAGTTATGACGTCTTTATTAAA	TAGTAGCCA	Perfect match	TTGTTTACA	GTTTTAGCACTATGTTTATTTAGAAAGAAGTAAAAC	None	Predicted Types have conflicting orientations	WP_115341665.1, IS6 family transposase	outside island(s)
1847571	NZ_UHDP01000001.1	NZ_UHDP01000003.1	Staphylococcus intermedius NCTC 11048	Type II-A (manually determined)	Repeat not recognized	Undetermined	Cas9, Cas1, Cas2, Csn2 (Csn2 manually added)	2	1	76659	910707	ACGGCTACAGTTATGACGTCTTTATTAAA	TAGTAGCCA	Perfect match	TTGTTTACA	GTTTTAGCACTATGTTTATTTAGAAAGAAGTAAAAC	None	Predicted Types have conflicting orientations	locus tag: DYA52_RS00460, CDS	outside island(s)
1847571	NZ_UHDP01000001.1	NZ_UHDP01000003.1	Staphylococcus intermedius NCTC 11048	Type II-A (manually determined)	Repeat not recognized	Undetermined	Cas9, Cas1, Cas2, Csn2 (Csn2 manually added)	2	1	96315	910707	ACGGCTACAGTTATGACGTCTTTATTAAA	TAGTAGCCA	Perfect match	TTGTTTACA	GTTTTAGCACTATGTTTATTTAGAAAGAAGTAAAAC	None	Predicted Types have conflicting orientations	WP_115341666.1, IS6 family transposase	outside island(s)
1847571	NZ_UHDP01000001.1	NZ_UHDP01000003.1	Staphylococcus intermedius NCTC 11048	Type II-A (manually determined)	Repeat not recognized	Undetermined	Cas9, Cas1, Cas2, Csn2 (Csn2 manually added)	2	1	100216	910707	ACGGCTACAGTTATGACGTCTTTATTAAA	TAGTAGCCA	Perfect match	TTGTTTACA	GTTTTAGCACTATGTTTATTTAGAAAGAAGTAAAAC	None	Predicted Types have conflicting orientations	locus tag: DYA52_RS00610, CDS	outside island(s)
1847571	NZ_UHDP01000001.1	NZ_UHDP01000003.1	Staphylococcus intermedius NCTC 11048	Type II-A (manually determined)	Repeat not recognized	Undetermined	Cas9, Cas1, Cas2, Csn2 (Csn2 manually added)	2	1	122384	910707	ACGGCTACAGTTATGACGTCTTTATTAAA	TAGTAGCCA	Perfect match	TTGTTTACA	GTTTTAGCACTATGTTTATTTAGAAAGAAGTAAAAC	None	Predicted Types have conflicting orientations	locus tag: DYA52_RS00695, CDS	outside island(s)
1847571	NZ_UHDP01000001.1	NZ_UHDP01000003.1	Staphylococcus intermedius NCTC 11048	Type II-A (manually determined)	Repeat not recognized	Undetermined	Cas9, Cas1, Cas2, Csn2 (Csn2 manually added)	2	1	129354	910707	ACGGCTACAGTTATGACGTCTTTATTAAA	TAGTAGCCA	Perfect match	TTGTTTACA	GTTTTAGCACTATGTTTATTTAGAAAGAAGTAAAAC	None	Predicted Types have conflicting orientations	locus tag: DYA52_RS00725, CDS	outside island(s)
1847571	NZ_UHDP01000001.1	NZ_UHDP01000003.1	Staphylococcus intermedius NCTC 11048	Type II-A (manually determined)	Repeat not recognized	Undetermined	Cas9, Cas1, Cas2, Csn2 (Csn2 manually added)	2	1	148903	910707	ACGGCTACAGTTATGACGTCTTTATTAAA	TAGTAGCCA	Perfect match	TTGTTTACA	GTTTTAGCACTATGTTTATTTAGAAAGAAGTAAAAC	None	Predicted Types have conflicting orientations	WP_115341665.1, IS6 family transposase	outside island(s)
1847571	NZ_UHDP01000002.1	NZ_UHDP01000003.1	Staphylococcus intermedius NCTC 11048	Type II-A (manually determined)	Repeat not recognized	Undetermined	Cas9, Cas1, Cas2, Csn2 (Csn2 manually added)	2	1	549	910707	ACGGCTACAGTTATGACGTCTTTATTAAA	TAGTAGCCA	Perfect match	TTGTTTACA	GTTTTAGCACTATGTTTATTTAGAAAGAAGTAAAAC	None	Predicted Types have conflicting orientations	locus tag: DYA52_RS00950, CDS	none identified
1847571	NZ_UHDP01000002.1	NZ_UHDP01000003.1	Staphylococcus intermedius NCTC 11048	Type II-A (manually determined)	Repeat not recognized	Undetermined	Cas9, Cas1, Cas2, Csn2 (Csn2 manually added)	2	1	9548	910707	ACGGCTACAGTTATGACGTCTTTATTAAA	TAGTAGCCA	Perfect match	TTGTTTACA	GTTTTAGCACTATGTTTATTTAGAAAGAAGTAAAAC	None	Predicted Types have conflicting orientations	WP_115341665.1, IS6 family transposase	none identified
1847571	NZ_UHDP01000001.1	NZ_UHDP01000003.1	Staphylococcus intermedius NCTC 11048	Type II-A (manually determined)	Repeat not recognized	Undetermined	Cas9, Cas1, Cas2, Csn2 (Csn2 manually added)	2	3	107317	910837	TCTTTGTTGTATGTAATTTCTAATTTCC	TCGTCCCGT	Perfect match	TTACATAAC	GTTTTAGCACTATGTTTATTTAGAAAGAAGTAAAAC	None	Predicted Types have conflicting orientations	locus tag: DYA52_RS00630, CDS	outside island(s)
1847571	NZ_UHDP01000001.1	NZ_UHDP01000003.1	Staphylococcus intermedius NCTC 11048	Type II-A (manually determined)	Repeat not recognized	Undetermined	Cas9, Cas1, Cas2, Csn2 (Csn2 manually added)	2	1	16888	910707	ACGGCTACAGTTATGACGTCTTTATTAAA	TAGTAGCCA	Perfect match	TTGTTTACA	GTTTTAGCACTATGTTTATTTAGAAAGAAGTAAAAC	None	Predicted Types have conflicting orientations	WP_115341659.1, IS6 family transposase	1
1847571	NZ_UHDP01000001.1	NZ_UHDP01000003.1	Staphylococcus intermedius NCTC 11048	Type II-A (manually determined)	Repeat not recognized	Undetermined	Cas9, Cas1, Cas2, Csn2 (Csn2 manually added)	2	1	23502	910707	ACGGCTACAGTTATGACGTCTTTATTAAA	TAGTAGCCA	Perfect match	TTGTTTACA	GTTTTAGCACTATGTTTATTTAGAAAGAAGTAAAAC	None	Predicted Types have conflicting orientations	WP_115341661.1, IS6 family transposase	1
1847571	NZ_UHDP01000001.1	NZ_UHDP01000003.1	Staphylococcus intermedius NCTC 11048	Type II-A (manually determined)	Repeat not recognized	Undetermined	Cas9, Cas1, Cas2, Csn2 (Csn2 manually added)	2	1	28056	910707	ACGGCTACAGTTATGACGTCTTTATTAAA	TAGTAGCCA	Perfect match	TTGTTTATA	GTTTTAGCACTATGTTTATTTAGAAAGAAGTAAAAC	None	Predicted Types have conflicting orientations	WP_115341662.1, IS6 family transposase	1
1847571	NZ_UHDP01000001.1	NZ_UHDP01000003.1	Staphylococcus intermedius NCTC 11048	Type II-A (manually determined)	Repeat not recognized	Undetermined	Cas9, Cas1, Cas2, Csn2 (Csn2 manually added)	2	1	30722	910707	ACGGCTACAGTTATGACGTCTTTATTAAA	TAGTAGCCA	Perfect match	TTGTTTATA	GTTTTAGCACTATGTTTATTTAGAAAGAAGTAAAAC	None	Predicted Types have conflicting orientations	WP_115341663.1, IS6 family transposase	1
1847571	NZ_UHDP01000001.1	NZ_UHDP01000003.1	Staphylococcus intermedius NCTC 11048	Type II-A (manually determined)	Repeat not recognized	Undetermined	Cas9, Cas1, Cas2, Csn2 (Csn2 manually added)	2	1	45196	910707	ACGGCTACAGTTATGACGTCTTTATTAAA	TAGTAGCCA	Perfect match	TTGTTTATA	GTTTTAGCACTATGTTTATTTAGAAAGAAGTAAAAC	None	Predicted Types have conflicting orientations	locus tag: DYA52_RS00280, CDS	1
1541481	NZ_PPQH01000011.1	NZ_PPQH01000052.1	Staphylococcus intermedius NCTC 11048 0e0703f8-94f4-4870-9a0b-098e61fd3cd2_c53	Type II-A (manually determined)	Repeat not recognized	Undetermined	Cas9, Cas1, Cas2, Csn2 (Csn2 manually added)	1	1	19	72808	ACGGCTACAGTTATGACGTCTTTATTAAA	TAGTAGCCA	Perfect match	TTGTTTACA	GTTTTAGCACTATGTTTATTTAGAAAGAAGTAAAAC	None	Predicted Types have conflicting orientations	locus tag: CD138_RS03695, CDS	none identified
1541481	NZ_PPQH01000054.1	NZ_PPQH01000052.1	Staphylococcus intermedius NCTC 11048 0e0703f8-94f4-4870-9a0b-098e61fd3cd2_c53	Type II-A (manually determined)	Repeat not recognized	Undetermined	Cas9, Cas1, Cas2, Csn2 (Csn2 manually added)	1	1	154	72808	ACGGCTACAGTTATGACGTCTTTATTAAA	TAGTAGCCA	Perfect match	TTGTTTACA	GTTTTAGCACTATGTTTATTTAGAAAGAAGTAAAAC	None	Predicted Types have conflicting orientations	locus tag: CD138_RS11445, CDS	none identified
1541481	NZ_PPQH01000083.1	NZ_PPQH01000052.1	Staphylococcus intermedius NCTC 11048 0e0703f8-94f4-4870-9a0b-098e61fd3cd2_c53	Type II-A (manually determined)	Repeat not recognized	Undetermined	Cas9, Cas1, Cas2, Csn2 (Csn2 manually added)	1	1	19	72808	ACGGCTACAGTTATGACGTCTTTATTAAA	TAGTAGCCA	Perfect match	TTGTTTACA	GTTTTAGCACTATGTTTATTTAGAAAGAAGTAAAAC	None	Predicted Types have conflicting orientations	locus tag: CD138_RS12400, CDS	none identified
1541481	NZ_PPQH01000093.1	NZ_PPQH01000052.1	Staphylococcus intermedius NCTC 11048 0e0703f8-94f4-4870-9a0b-098e61fd3cd2_c53	Type II-A (manually determined)	Repeat not recognized	Undetermined	Cas9, Cas1, Cas2, Csn2 (Csn2 manually added)	1	1	1710	72808	ACGGCTACAGTTATGACGTCTTTATTAAA	TAGTAGCCA	Perfect match	TTGTTTATA	GTTTTAGCACTATGTTTATTTAGAAAGAAGTAAAAC	None	Predicted Types have conflicting orientations	locus tag: CD138_RS12650, CDS	none identified
1541481	NZ_PPQH01000145.1	NZ_PPQH01000052.1	Staphylococcus intermedius NCTC 11048 0e0703f8-94f4-4870-9a0b-098e61fd3cd2_c53	Type II-A (manually determined)	Repeat not recognized	Undetermined	Cas9, Cas1, Cas2, Csn2 (Csn2 manually added)	1	1	261	72808	ACGGCTACAGTTATGACGTCTTTATTAAA	TAGTAGCCA	Perfect match	TTGTTTATA	GTTTTAGCACTATGTTTATTTAGAAAGAAGTAAAAC	None	Predicted Types have conflicting orientations	locus tag: CD138_RS13720, CDS	none identified
1541481	NZ_PPQH01000084.1	NZ_PPQH01000052.1	Staphylococcus intermedius NCTC 11048 0e0703f8-94f4-4870-9a0b-098e61fd3cd2_c53	Type II-A (manually determined)	Repeat not recognized	Undetermined	Cas9, Cas1, Cas2, Csn2 (Csn2 manually added)	1	3	169	72938	TCTTTGTTGTATGTAATTTCTAATTTCC	TCGTCCCGT	Perfect match	TTACATAAC	GTTTTAGCACTATGTTTATTTAGAAAGAAGTAAAAC	None	Predicted Types have conflicting orientations	locus tag: CD138_RS12420, CDS	none identified
1235491	NZ_MWRQ01000019.1	NZ_MWRQ01000002.1	Staphylococcus intermedius strain 14S03297-1 NODE_2_length_897250_cov_66.0175_ID_3	Type II-A (manually determined)	Repeat not recognized	Undetermined	Cas9, Cas1, Cas2, Csn2 (Csn2 manually added)	1	5	2456	28062	ATATTTTTAGCGCCTATGTTCCCTTTAGGT	TTACTCACC	Perfect match	GCTAGTATC	GTTTTACTTCTTTCTAAATAAACATAGTGCTAAAAC	None	Predicted Types have conflicting orientations	WP_096601956.1, MFS transporter	none identified
1235491	NZ_MWRQ01000008.1	NZ_MWRQ01000002.1	Staphylococcus intermedius strain 14S03297-1 NODE_2_length_897250_cov_66.0175_ID_3	Type II-A (manually determined)	Repeat not recognized	Undetermined	Cas9, Cas1, Cas2, Csn2 (Csn2 manually added)	1	7	1457	28193	TCCTAGACCTAATCATAGGTTTGTGGAGG	AATGGGAAC	Perfect match	GGGGGAAGA	GTTTTACTTCTTTCTAAATAAACATAGTGCTAAAAC	None	Predicted Types have conflicting orientations	WP_019168966.1, RusA family crossover junction endodeoxyribonuclease	none identified
1235501	NZ_MWRR01000017.1	NZ_MWRR01000002.1	Staphylococcus intermedius strain 14S03299-1 NODE_2_length_897243_cov_78.3361_ID_3	Type II-A (manually determined)	Repeat not recognized	Undetermined	Cas9, Cas1, Cas2, Csn2 (Csn2 manually added)	1	10	2456	28388	ATATTTTTAGCGCCTATGTTCCCTTTAGGT	TTACTCACC	Perfect match	GCTAGTATC	GTTTTACTTCTTTCTAAATAAACATAGTGCTAAAAC	None	Predicted Types have conflicting orientations	WP_096601956.1, MFS transporter	none identified
1235501	NZ_MWRR01000008.1	NZ_MWRR01000002.1	Staphylococcus intermedius strain 14S03299-1 NODE_2_length_897243_cov_78.3361_ID_3	Type II-A (manually determined)	Repeat not recognized	Undetermined	Cas9, Cas1, Cas2, Csn2 (Csn2 manually added)	1	11	13248	28454	TCCTAGACCTAATCATAGGTTTGTGGAGG	AATGGGAAC	Perfect match	GGGGGAAGA	GTTTTACTTCTTTCTAAATAAACATAGTGCTAAAAC	None	Predicted Types have conflicting orientations	WP_019168966.1, RusA family crossover junction endodeoxyribonuclease	none identified
1235511	NZ_MWRS01000013.1	NZ_MWRS01000003.1	Staphylococcus intermedius strain 14S03302-1 NODE_3_length_405094_cov_51.8762_ID_5	Type II-A (manually determined)	Repeat not recognized	Undetermined	Cas9, Cas1, Cas2, Csn2 (Csn2 manually added)	2	3	1683	376937	AAAGGTGTGTTCATGACTGCAAAAAACTCGT	TTCACTCCT	Perfect match	CATTTATCG	GTTTTAGCACTATGTTTATTTAGAAAGAAGTAAAAC	None	Predicted Types have conflicting orientations	WP_019168966.1, RusA family crossover junction endodeoxyribonuclease	none identified
1562331	NZ_PJUN02000002.1	NZ_PJUN02000007.1	Staphylococcus pseudintermedius strain 104N	Type II-A (manually determined)	Repeat not recognized	Undetermined	Cas9, Cas1, Cas2, Csn2 (Csn2 manually added)	1	4	100723	72391	ACATTTACCCATAGAAGTATTCAAAGCACGT	CTTAGCACC	ca.............................	TGTTGCGTT	GTTTTACCTCTTTCTAAATAAACATAGTGCTAAA	None	Predicted Types have conflicting orientations	WP_104030058.1, phage tail tape measure protein	1
1620121	NZ_PRDP01000039.1	NZ_PRDP01000013.1	Staphylococcus pseudintermedius strain MRSP 1019	Type II-A (manually determined)	Repeat not recognized	Undetermined	Cas9, Cas1, Cas2, Csn2 (Csn2 manually added)	1	10	4027	22371	CATTAACTGCTTTGTCAAACTCACTAATT	AATCTTTAT	Perfect match	TGACCACTC	GTTTTAGCACTATGTTTATTTAGAAAGANGTAAAAC	None	Predicted Types have conflicting orientations	WP_096533683.1, YvbJ, YvbJ superfamily (CDD homology search)	none identified
1733661	NZ_QEJI01000007.1	NZ_QEJI01000002.1	Staphylococcus pseudintermedius strain ST547 1 K40_S38_L001_R2_001-1_	Type II-A (manually determined)	Repeat not recognized	Undetermined	Cas9, Cas1, Cas2, Csn2 (Csn2 manually added)	1	5	157989	158287	GGAAAATGTGGTAATGAAGGAGGATTTTGA	TTTTGGATT	Perfect match	TGGCGCAGA	GTTTTAGCACTATGTTTATTTAGAAAGAGGTAAAAC	None	Predicted Types have conflicting orientations	WP_015729193.1, hypothetical protein	1
1666111	NZ_PZDX01000010.1	NZ_PZDX01000074.1	Staphylococcus agnetis strain SNUC 3610	?	Repeat not recognized	N/A	None	2	14	29499	892	TAAGCCGAGTGAAGTTGATGACAAAATTAA	CGGTTTTAT	Perfect match	TAATCTGCC	GTTTCACTTATACCTAAAATTACAGAGTACTAAAAC	None	CRT assumed forward, orientation unknown	WP_107370755.1, DUF2479 domain-containing protein	1
1666111	NZ_PZDX01000010.1	NZ_PZDX01000074.1	Staphylococcus agnetis strain SNUC 3610	?	Repeat not recognized	N/A	None	2	16	22159	1024	CAAGTGTTAGGTGTAGTTGTAATGACAATT	ATATTTATG	Perfect match	ATCCAAAGC	GTTTCACTTATACCTAAAATTACAGAGTACTAAAAC	None	CRT assumed forward, orientation unknown	WP_107370751.1, terminase	1
1470381	NZ_FZRF01000003.1	NZ_FZRF01000014.1	Staphylococcus epidermidis isolate C7	?	Repeat not recognized	N/A	None	2	4	114355	58825	AATAATAGGCTCAAGATATTTGCAATCCACGCTAA	AAAATTAAA	Perfect match	TCTTTTTTC	GTTCTCATCCCCTGTTCTTCGGGATAGTTATCGATC	None	CRT assumed forward, orientation unknown	WP_002456611.1, DUF4064 domain-containing protein	outside island(s)
1470381	NZ_FZRF01000004.1	NZ_FZRF01000014.1	Staphylococcus epidermidis isolate C7	?	Repeat not recognized	N/A	None	2	6	19791	58968	TTTAAGTTCTTTAGAATAAGTAAACCAATACTTTGG	TCTATAATA	Perfect match	ACTGTAATA	GTTCTCATCCCCTGTTCTTCGGGATAGTTATCGATC	None	CRT assumed forward, orientation unknown	WP_001829995.1, YeeE/YedE family protein	none identified
485168	NZ_AKHH01000044.1	NZ_AKHH01000019.1	Staphylococcus epidermidis NIH06004 HMPREF1389_	?	Repeat not recognized	N/A	None	1	6	2469	1271	GCAAGTGATAAACAAATGAATGATCAAAGAGATATG	TATGTGCCA	Perfect match	ACTAATAAA	GTTCTCATCCCCTGTTCTTCGGGATAGTTATCGATC	None	CRT assumed forward, orientation unknown	WP_001212937.1, hypothetical protein	none identified
485168	NZ_AKHH01000044.1	NZ_AKHH01000019.1	Staphylococcus epidermidis NIH06004 HMPREF1389_	?	Repeat not recognized	N/A	None	1	7	671	1343	ATTTTGGTTGTGAGAAAATATTTAGCGAAAAAGTTAG	CTTTGAGTA	Perfect match	TGGGCGTAA	GTTCTCATCCCCTGTTCTTCGGGATAGTTATCGATC	None	CRT assumed forward, orientation unknown	locus tag: HMPREF1389_RS00420, CDS	none identified
485168	NZ_AKHH01000044.1	NZ_AKHH01000019.1	Staphylococcus epidermidis NIH06004 HMPREF1389_	?	Repeat not recognized	N/A	None	1	8	11422	1416	GGCTGGTTTTAATAAATAAAGTAGATTTGGTTTGT	TTTAGTTAT	Perfect match	TTAAACCCT	GTTCTCATCCCCTGTTCTTCGGGATAGTTATCGATC	None	CRT assumed forward, orientation unknown	WP_000043161.1, RepA_N, HTH superfamily (CDD homology search)	none identified
371381	NZ_JWEO01000103.1	NZ_JWEO01000017.1	Staphylococcus epidermidis strain 1056_SEPI 101_12667_330629	?	Repeat not recognized	N/A	None	2	4	3295	874	TAAAAGCTGCATATATATCTTTACTAGACAGATTATC	CTTCACCAT	Perfect match	ATGCTGATT	GTTCTCATCCCCTGTTCTTCGGGATAGTTATCGATC	None	CRT assumed forward, orientation unknown	WP_049385413.1, efflux RND transporter periplasmic adaptor subunit	none identified
372871	NZ_JVRS01000035.1	NZ_JVRS01000057.1	Staphylococcus epidermidis strain 162_SEPI 788_12964_315676_520__..._658_	?	Repeat not recognized	N/A	None	1	2	3826	11826	TCAAGCAATAAAAATGGTTCAAGACCATATTAT	AACGAAATA	Perfect match	TATTCTTTC	GATCGATAACTATCCCGAAGAACAGGGGATGAGAACNN	None	CRT assumed forward, orientation unknown	WP_000454413.1, hypothetical protein	none identified
372911	NZ_JVRP01000002.1	NZ_JVRP01000051.1	Staphylococcus epidermidis strain 165_SEPI 834_13117_337127_292__..._153_	?	Repeat not recognized	N/A	None	1	2	10603	12019	TCAAGCAATAAAAATGGTTCAAGACCATATTAT	AACGAAATA	Perfect match	TATTCTTTC	GATCGATAACTATCCCGAAGAACAGGGGATGAGAAC	None	CRT assumed forward, orientation unknown	WP_000454413.1, hypothetical protein	none identified
374621	NZ_JUTX01000091.1	NZ_JUTX01000135.1	Staphylococcus epidermidis strain 764_SEPI 1188_13623_172389_980__..._966_	?	Repeat not recognized	N/A	None	1	1	2234	11735	AGAAACAAAAAATATCTACAGTCAAAGAAAAATTGATGT	TTCAGAACC	Perfect match		GATCGATAACTATCCCGAAGAACAGGGGATGAGAAC	None	CRT assumed forward, orientation unknown	WP_049387901.1, IS1182 family transposase	none identified
374621	NZ_JUTX01000118.1	NZ_JUTX01000135.1	Staphylococcus epidermidis strain 764_SEPI 1188_13623_172389_980__..._966_	?	Repeat not recognized	N/A	None	1	1	1	11735	AGAAACAAAAAATATCTACAGTCAAAGAAAAATTGATGT		Perfect match	GGAACCTGT	GATCGATAACTATCCCGAAGAACAGGGGATGAGAAC	None	CRT assumed forward, orientation unknown	locus tag: ADL72_RS09880, CDS	none identified
374621	NZ_JUTX01000119.1	NZ_JUTX01000135.1	Staphylococcus epidermidis strain 764_SEPI 1188_13623_172389_980__..._966_	?	Repeat not recognized	N/A	None	1	1	1	11735	AGAAACAAAAAATATCTACAGTCAAAGAAAAATTGATGT		Perfect match	GGAACCTGT	GATCGATAACTATCCCGAAGAACAGGGGATGAGAAC	None	CRT assumed forward, orientation unknown	locus tag: ADL72_RS09915, CDS	none identified
374621	NZ_JUTX01000143.1	NZ_JUTX01000135.1	Staphylococcus epidermidis strain 764_SEPI 1188_13623_172389_980__..._966_	?	Repeat not recognized	N/A	None	1	1	5378	11735	AGAAACAAAAAATATCTACAGTCAAAGAAAAATTGATGT		Perfect match	GGAACCTGT	GATCGATAACTATCCCGAAGAACAGGGGATGAGAAC	None	CRT assumed forward, orientation unknown	locus tag: ADL72_RS11675, CDS	none identified
374621	NZ_JUTX01000148.1	NZ_JUTX01000135.1	Staphylococcus epidermidis strain 764_SEPI 1188_13623_172389_980__..._966_	?	Repeat not recognized	N/A	None	1	1	1312	11735	AGAAACAAAAAATATCTACAGTCAAAGAAAAATTGATGT	TTCAGAACC	Perfect match	GGAACCTGT	GATCGATAACTATCCCGAAGAACAGGGGATGAGAAC	None	CRT assumed forward, orientation unknown	WP_049387990.1, IS1182 family transposase	none identified
374721	NZ_JUOW01000014.1	NZ_JUOW01000029.1	Staphylococcus epidermidis strain 897_SEPI 121_12272_217869	?	Repeat not recognized	N/A	None	2	2	9685	126	GCAAGTGATAAACAAATGAATGATCAAAGAGATATG	TATGTGCCA	Perfect match	ACTAATAAA	GTTCTCATCCCCTGTTCTTCGGGATAGTTATCGATC	None	CRT assumed forward, orientation unknown	WP_001212937.1, hypothetical protein	none identified
374721	NZ_JUOW01000072.1	NZ_JUOW01000029.1	Staphylococcus epidermidis strain 897_SEPI 121_12272_217869	?	Repeat not recognized	N/A	None	2	3	313	198	ATTTTGGTTGTGAGAAAATATTTAGCGAAAAAGTTAG	CTTTGAGTA	Perfect match	TGGGCGTAA	GTTCTCATCCCCTGTTCTTCGGGATAGTTATCGATC	None	CRT assumed forward, orientation unknown	WP_001273859.1, recombinase family protein	none identified
374721	NZ_JUOW01000007.1	NZ_JUOW01000029.1	Staphylococcus epidermidis strain 897_SEPI 121_12272_217869	?	Repeat not recognized	N/A	None	2	5	28291	344	TTCTAAATAATTGAAGCTTAACGGATAAGCACGTT	AGCTGAACT	Perfect match	ATTTAAAGT	GTTCTCATCCCCTGTTCTTCGGGATAGTTATCGATC	None	CRT assumed forward, orientation unknown	WP_001829667.1, aldehyde dehydrogenase	none identified
374721	NZ_JUOW01000099.1	NZ_JUOW01000029.1	Staphylococcus epidermidis strain 897_SEPI 121_12272_217869	?	Repeat not recognized	N/A	None	2	6	4274	415	AATATTTTTTCTACTAATGGTTCATTATTTTCATCTA	GCAGTATCT	Perfect match	ATTTAGTGA	GTTCTCATCCCCTGTTCTTCGGGATAGTTATCGATC	None	CRT assumed forward, orientation unknown	WP_002505083.1, NADP-dependent phosphogluconate dehydrogenase	none identified
374721	NZ_JUOW01000149.1	NZ_JUOW01000029.1	Staphylococcus epidermidis strain 897_SEPI 121_12272_217869	?	Repeat not recognized	N/A	None	2	7	2742	488	GATTGCAAATGGAAAATCCAAAATTAAACAATTTAGA	GATTGGTGT	Perfect match	TTGCATTCA	GTTCTCATCCCCTGTTCTTCGGGATAGTTATCGATC	None	CRT assumed forward, orientation unknown	WP_002445812.1, HAD family hydrolase	none identified
753631	NZ_LYPX01000041.1	NZ_LYPX01000011.1	Staphylococcus epidermidis strain A1KF08 A1KF08_	?	Repeat not recognized	N/A	None	2	5	1836	28123	TAAAAGGAGCTAAAAATGCCTTATATTTATTTAA	TACGAAAAT	Perfect match	TAATAGCCA	GTTCTCATCCCCTGTTCTTCGGGATAGTTATCGATC	None	CRT assumed forward, orientation unknown	Between WP_001146389.1, quaternary ammonium compound efflux SMR transporter QacC & WP_002505443.1, protein rep	none identified
1155081	NZ_LYLX01000026.1	NZ_LYLX01000024.1	Staphylococcus epidermidis strain ABKWR NODE_30	?	Repeat not recognized	N/A	None	1	3	21480	12337	TTAGAAAGTAGCTTAATATAGAATCTTTATTTAAA	TGTCATCTT	Perfect match	ATAGTTGTA	GATCGATAACTATCCCGAAGAACAGGGGATGAGAACNN	None	CRT assumed forward, orientation unknown	locus tag: ATC79_RS08380, CDS	none identified
753641	NZ_LYPY01000009.1	NZ_LYPY01000003.1	Staphylococcus epidermidis strain Bt1p3 Bt1p3_	?	Repeat not recognized	N/A	None	1	2	27135	11797	TAATAAGGTGTTTCTTCAATAGAATTCGATAACAA	CCTGGTTCA	Perfect match	TTCCATTAG	GATCGATAACTATCCCGAAGAACAGGGGATGAGAAC	None	CRT assumed forward, orientation unknown	WP_001831146.1, phosphoenolpyruvate synthase regulatory protein	none identified
754061	NZ_LYVY01000031.1	NZ_LYVY01000013.1	Staphylococcus epidermidis strain ENVL_287 ENVL_287_	?	Repeat not recognized	N/A	None	3	4	27169	37790	TTGTTATCGAATTCTATTGAAGAAACACCTTATTA	CTAATGGAA	Perfect match	TGAACCAGG	GTTCTCATCCCCTGTTCTTCGGGATAGTTATCGATC	None	CRT assumed forward, orientation unknown	WP_001831146.1, phosphoenolpyruvate synthase regulatory protein	none identified
754061	NZ_LYVY01000053.1	NZ_LYVY01000013.1	Staphylococcus epidermidis strain ENVL_287 ENVL_287_	?	Repeat not recognized	N/A	None	3	9	81166	38148	CGGGTTCAAGGAATGTCTGTTATTAAAAGTTTTGCTA	TTACATGAG	Perfect match	TTGAAGACA	GTTCTCATCCCCTGTTCTTCGGGATAGTTATCGATC	None	CRT assumed forward, orientation unknown	WP_001830383.1, ABC transporter ATP-binding protein	none identified
754061	NZ_LYVY01000043.1	NZ_LYVY01000013.1	Staphylococcus epidermidis strain ENVL_287 ENVL_287_	?	Repeat not recognized	N/A	None	3	10	275	38221	ATTTGTTAAAAGAAATTAGAACAAAATGAGTGAAAA	AAAAAGAAC	Perfect match	ATTAGAACA	GTTCTCATCCCCTGTTCTTCGGGATAGTTATCGATC	None	CRT assumed forward, orientation unknown	Between WP_001003263.1, 23S rRNA (adenine(2058)-N(6))-methyltransferase Erm(C) & locus tag: A9J98_RS10420, CDS	none identified
754091	NZ_LYVZ01000012.1	NZ_LYVZ01000012.1	Staphylococcus epidermidis strain ENVL_370 ENVL_370_	?	Repeat not recognized	N/A	None	2	7	47839	49448	TTTTATATAGAGCGTAAATACATTCAATACCTTTTAAA	TGCGGTTCT	Perfect match	GTATTCTTT	NNGTTCTCATCCCCTGTTCTTCGGGATAGTTATCGATC	None	CRT assumed forward, orientation unknown	locus tag: A9J99_RS12270, CDS	none identified
754091	NZ_LYVZ01000018.1	NZ_LYVZ01000012.1	Staphylococcus epidermidis strain ENVL_370 ENVL_370_	?	Repeat not recognized	N/A	None	2	7	132	49448	TTTTATATAGAGCGTAAATACATTCAATACCTTTTAAA	TGCGGTTCT	Perfect match	GTATTCTTT	NNGTTCTCATCCCCTGTTCTTCGGGATAGTTATCGATC	None	CRT assumed forward, orientation unknown	WP_001105984.1, IS6 family transposase IS257-1	none identified
754091	NZ_LYVZ01000019.1	NZ_LYVZ01000012.1	Staphylococcus epidermidis strain ENVL_370 ENVL_370_	?	Repeat not recognized	N/A	None	2	7	18008	49448	TTTTATATAGAGCGTAAATACATTCAATACCTTTTAAA	TGCGGTTCT	Perfect match	GTATTCTTT	NNGTTCTCATCCCCTGTTCTTCGGGATAGTTATCGATC	None	CRT assumed forward, orientation unknown	WP_001832122.1, IS6 family transposase	none identified
754091	NZ_LYVZ01000026.1	NZ_LYVZ01000012.1	Staphylococcus epidermidis strain ENVL_370 ENVL_370_	?	Repeat not recognized	N/A	None	2	7	601	49448	TTTTATATAGAGCGTAAATACATTCAATACCTTTTAAA	TGCGGTTCT	Perfect match	GTATTCTTT	NNGTTCTCATCCCCTGTTCTTCGGGATAGTTATCGATC	None	CRT assumed forward, orientation unknown	WP_080473734.1, IS6 family transposase	none identified
754091	NZ_LYVZ01000056.1	NZ_LYVZ01000012.1	Staphylococcus epidermidis strain ENVL_370 ENVL_370_	?	Repeat not recognized	N/A	None	2	7	405	49448	TTTTATATAGAGCGTAAATACATTCAATACCTTTTAAA	TGCGGTTCT	Perfect match	GTATTCTTT	NNGTTCTCATCCCCTGTTCTTCGGGATAGTTATCGATC	None	CRT assumed forward, orientation unknown	WP_002469362.1, IS6 family transposase	none identified
754091	NZ_LYVZ01000072.1	NZ_LYVZ01000012.1	Staphylococcus epidermidis strain ENVL_370 ENVL_370_	?	Repeat not recognized	N/A	None	2	7	998	49448	TTTTATATAGAGCGTAAATACATTCAATACCTTTTAAA	TGCGGTTCT	Perfect match	GTATTCTTT	NNGTTCTCATCCCCTGTTCTTCGGGATAGTTATCGATC	None	CRT assumed forward, orientation unknown	locus tag: A9J99_RS12685, CDS	none identified
468228	NZ_AFTY01000012.1	NZ_AFTY01000017.1	Staphylococcus epidermidis VCU037	?	Repeat not recognized	N/A	None	1	1	10119	11721	CAAGAAGCAACTTTTACTGAAGAATCACAAAATATCA	ATTAATCCA	Perfect match	ACCAACAAC	GATCGATAACTATCCCGAAGAACAGGGGATGAGAAC	None	CRT assumed forward, orientation unknown	WP_002470114.1, DUF536 domain-containing protein	none identified
468228	NZ_AFTY01000012.1	NZ_AFTY01000017.1	Staphylococcus epidermidis VCU037	?	Repeat not recognized	N/A	None	1	2	11863	11794	TAATTCAAAACGATCTTTTAATAACGCATACATAATTTTG	TTGGAGGGA	Perfect match	GCTTCTGCA	GATCGATAACTATCCCGAAGAACAGGGGATGAGAAC	None	CRT assumed forward, orientation unknown	WP_002470102.1, replication protein A	none identified
468228	NZ_AFTY01000043.1	NZ_AFTY01000017.1	Staphylococcus epidermidis VCU037	?	Repeat not recognized	N/A	None	1	3	6772	11870	TAAGTAATTACTATCACCGTTCTCAAAAAAGATT	TACGTCATT	Perfect match	TGTTAAAGA	GATCGATAACTATCCCGAAGAACAGGGGATGAGAAC	None	CRT assumed forward, orientation unknown	WP_002467992.1, RepB family plasmid replication initiator protein	none identified
468228	NZ_AFTY01000043.1	NZ_AFTY01000003.1	Staphylococcus epidermidis VCU037	?	Repeat not recognized	N/A	None	3	3	6739	58333	AATCTTTTTTGAGAACGGTGATAGTAATTACTTA	TCTTTAACA	Perfect match	AATGACGTA	GTTCTCATCCCCTGTTCTTCGGGATAGTTATCGATC	None	CRT assumed forward, orientation unknown	WP_002467992.1, RepB family plasmid replication initiator protein	none identified
468228	NZ_AFTY01000012.1	NZ_AFTY01000003.1	Staphylococcus epidermidis VCU037	?	Repeat not recognized	N/A	None	3	4	6298	58403	TTTTACGCTTGTCTAACATATGAAAAAACGGCGCAT	TACTTTTGT	Perfect match	AAATCCTAC	GTTCTCATCCCCTGTTCTTCGGGATAGTTATCGATC	None	CRT assumed forward, orientation unknown	Between WP_080008853.1, hypothetical protein & locus tag: SEVCU037_RS11765, CDS	none identified
466368	NZ_AFEI01000045.1	NZ_AFEI01000033.1	Staphylococcus epidermidis VCU045	?	Repeat not recognized	N/A	None	1	3	49617	11843	TCTTTTTGAGGTTGATTAAGATGATTTAAGTTACCAA	ATAAGCGCA	Perfect match	TGGCTTGAT	GATCGATAACTATCCCGAAGAACAGGGGATGAGAAC	None	CRT assumed forward, orientation unknown	locus tag: SEVCU045_RS0111700, CDS	outside island(s)
466368	NZ_AFEI01000035.1	NZ_AFEI01000033.1	Staphylococcus epidermidis VCU045	?	Repeat not recognized	N/A	None	1	1	41385	11698	TGATAATTTCTGTTATCATAATTTTAACTTACCCTTA	AAATTGAAG	Perfect match	TAATAATAC	GATCGATAACTATCCCGAAGAACAGGGGATGAGAAC	None	CRT assumed forward, orientation unknown	WP_001829370.1, hypothetical protein	1
301371	NZ_JXWY01000023.1	NZ_JXWY01000053.1	Staphylococcus microti strain DSM 22147	?	Repeat not recognized	N/A	None	2	6	2877	10512	TTGGTGCAGCAAACGACCCTAAAAACATGA	ATGCCCCTA	.c............................	ATGCCCGTT	GTATCATTCATACCTAAAATTACAGAGTACTAAAAC	None	CRT assumed forward, orientation unknown	WP_044359341.1, CHAP domain-containing protein	none identified
301371	NZ_JXWY01000026.1	NZ_JXWY01000053.1	Staphylococcus microti strain DSM 22147	?	Repeat not recognized	N/A	None	2	10	1344	10775	GTCGTTAGTCTTTGGTTTTGTCGGTCGGAT	GTAACCTAG	Perfect match	GAACTAAGT	GTATCATTCATACCTAAAATTACAGAGTACTAAAAC	None	CRT assumed forward, orientation unknown	Between WP_042740169.1, prevent-host-death protein & downstream contig edge,	none identified
1541631	NZ_PPRJ01000059.1	NZ_PPRJ01000112.1	Staphylococcus microti strain DSM 22147 c7e22946-4813-4895-9c02-81160a8d6eef_c116	?	Repeat not recognized	N/A	None	2	8	1915	1166	GGTTTACCTGGTTTACTTGGTTCTTCTGGT	GGTTTACCT	Perfect match	TTACCTGGC	GTATCATTCATACCTAAAATTACAGAGTACTAAAAC	None	CRT assumed forward, orientation unknown	locus tag: CD132_RS06920, CDS	none identified
1541631	NZ_PPRJ01000005.1	NZ_PPRJ01000019.1	Staphylococcus microti strain DSM 22147 c7e22946-4813-4895-9c02-81160a8d6eef_c20	?	Repeat not recognized	N/A	None	3	4	25560	502	ATCCGACCGACAAAACCAAAGACTAACGAC	ACTTAGTTC	Perfect match	CTAGGTTAC	GTTTTAGTACTCTGTAATTTTAGGTATGAATGATAC	None	CRT assumed forward, orientation unknown	Between WP_042740169.1, prevent-host-death protein & downstream contig edge,	none identified
1541631	NZ_PPRJ01000187.1	NZ_PPRJ01000019.1	Staphylococcus microti strain DSM 22147 c7e22946-4813-4895-9c02-81160a8d6eef_c20	?	Repeat not recognized	N/A	None	3	8	49592	765	TCATGTTTTTAGGGTCGTTTGCTGCACCAA	AACGGGCAT	............................g.	TAGGGGCAT	GTTTTAGTACTCTGTAATTTTAGGTATGAATGATAC	None	CRT assumed forward, orientation unknown	WP_044359341.1, CHAP domain-containing protein	none identified
1733851	NZ_QEJR01000042.1	NZ_QEJR01000078.1	Staphylococcus pseudintermedius strain ST283 1 K1_S1_L001_R1_001_	?	Repeat not recognized	N/A	None	1	2	24530	209	GAATCAGTTAAATTGCCTAAAGTGTCATC	TAAGACTTA	Perfect match	AGTAATATG	GTTTTAGCACTATGTTTATTTAGAAAGAGGTAAAAC	None	CRT assumed forward, orientation unknown	WP_110160213.1, hypothetical protein	none identified
1733791	NZ_QEIZ01000100.1	NZ_QEIZ01000164.1	Staphylococcus pseudintermedius strain ST497 5 83_S41_L001_R1_001_	?	Repeat not recognized	N/A	None	1	11	12608	666	AGAATACGCCGTCGTCTTACCGCTTGCAGT	ATTAGGTAT	Perfect match	TGGAGCATT	GTTTTAGCACTATGTTTATTTAGAAAGAGGTAAAAC	None	CRT assumed forward, orientation unknown	WP_100008442.1, type IV secretory system conjugative DNA transfer family protein	none identified
1733791	NZ_QEIZ01000002.1	NZ_QEIZ01000164.1	Staphylococcus pseudintermedius strain ST497 5 83_S41_L001_R1_001_	?	Repeat not recognized	N/A	None	1	12	6402	732	CATTAACTGCTTTGTCAAACTCACTAATT	AATCTTTAT	Perfect match	TGACCACTC	GTTTTAGCACTATGTTTATTTAGAAAGAGGTAAAAC	None	CRT assumed forward, orientation unknown	WP_096533683.1, YvbJ, YvbJ superfamily (CDD homology search)	none identified
1541341	NZ_PPRF01000039.1	NZ_PPRF01000110.1	Staphylococcus rostri strain DSM 21968 ad82c537-9ccb-4044-81e6-1ba5860873f3_c115	?	Repeat not recognized	N/A	None	1	2	239	368	CGATTCATCAAAGATATGGTGATTGCGAAAAGTGA	GATAAAATT	..c................................	GACAGTATG	GTTNTCGTCCCCTATTTATCGGGGTTCTTATCTAAT	Upstream repeat mutated: ....................a...............	CRT assumed forward, orientation unknown	Between upstream contig edge, & locus tag: CD122_RS06620, CDS	outside island(s)
838991	NZ_KV808343.1	NZ_KV808379.1	Staphylococcus sp. HMSC067B04 Scaffold436	?	Repeat not recognized	N/A	None	1	3	10982	12122	TAATTGATGAAGCACAACAAAAGCAAGTAGTAATTTTCAGA	CTGATCGAT	.......................................ct	CATGACCTA	TCGATAACTATCCCGAAGAACAGGGGATGAGAAC	None	CRT assumed forward, orientation unknown	WP_002487658.1, AAA_13, AAA_13 superfamily, RloC (CDD homology search)	none identified
1667921	NZ_PZFE01000013.1	NZ_PZFE01000004.1	Staphylococcus warneri strain SNUC 194	?	Repeat not recognized	N/A	None	2	1	12721	2174	AATACTGGCTTAGGAATGCTTTCTTATTCA	TAGTACCAA	Perfect match	TCTCATACA	GTTTCACTCATACCTAAAATTACAGAGTACTAAAAC	Upstream repeat mutated: taca.tt...atat.c....................	CRT assumed forward, orientation unknown	WP_104681646.1, Phage_Orf51, Phage_Orf51 superfamily (CDD homology search)	1

### Sheet: II-A PAM filtered
Assembly uID	Target Accession#	Locus Accession#	Species/Strain	Predicted Type from Cas proteins	Predicted Type from repeats	Locus Completeness	Cas Genes Identified	CRISPR #	Spacer #	Spacer Target Pos.	Spacer Locus Pos.	Spacer Sequence	PAM Region (Upstream)	Target Sequence	PAM Region (Downstream)	Consensus Repeat	Repeat Mutations	Array Direction	Self-Target(s)	PHASTER Island #
1235481	NZ_MWRP01000014.1	NZ_MWRP01000012.1	Staphylococcus delphini strain 14S03314-1 NODE_12_length_102660_cov_47.2899_ID_23	Type II-A	Repeat not recognized	Complete	Cas9, Cas1, Cas2, Csn2 (pseudo)	1	2	18532	76213	TTGAGTGTCAACGTTGTAAGTCGAAAGGA	CATCATGCG	Perfect match	AGGGTAGCT	GTTTTAGCACTATGTTTATTTAGAAAGAAGTAAAAC	Upstream repeat mutated: ...................a.....	Predicted Types have conflicting orientations	WP_096649624.1, alpha/beta hydrolase	1
1235481	NZ_MWRP01000014.1	NZ_MWRP01000012.1	Staphylococcus delphini strain 14S03314-1 NODE_12_length_102660_cov_47.2899_ID_23	Type II-A	Repeat not recognized	Complete	Cas9, Cas1, Cas2, Csn2 (pseudo)	1	1	25777	76147	TGTTTCAGACTCACCAATCATTGCGACATA	ATCAACACC	Perfect match	TGGCGCTCT	GTTTTAGCACTATGTTTATTTAGAAAGAAGTAAAAC	Downstream repeat mutated: ...................a.....	Predicted Types have conflicting orientations	WP_096665888.1, phage tail protein	1
1233261	NZ_MWUR01000010.1	NZ_MWUR01000021.1	Staphylococcus delphini strain 15S02591-1 NODE_21_length_38160_cov_72.6355_ID_41	Type II-A	Repeat not recognized	Complete	Cas9, Cas1, Cas2, Csn2 (pseudo)	1	4	67999	11569	ACGTTTATTATCTGAACGCCGTTTTTGCT	GGTCATATA	Perfect match	CGGGTTTTT	GTTTTAGCACTATGTTTATTTAGAAAGAAGTAAAAC	None	Predicted Types have conflicting orientations	Between WP_096597505.1, hypothetical protein & WP_096597503.1, hypothetical protein	1
453221	NZ_CUFQ01000079.1	NZ_CUFQ01000030.1	Staphylococcus haemolyticus strain W_75	Type II-A	Repeat not recognized	Complete	Cas2, Cas1, Cas9, Csn2	2	21	321	18689	TAATTCCAACTTAACAACCAATCCAAATCAT	AAGTTGGAT	Perfect match	TAAAGCGAT	GTTTTAGTACTCTGTAATTTTAGGTATGAGGTAGAC	None	CRT orientation wrong (sequences reversed, determined with Cas proteins)	Between WP_053020048.1, Replication and maintenance protein & locus tag: AK682_RS12120, CDS	none identified
1850141	NZ_UHDT01000001.1	NZ_UHDT01000001.1	Staphylococcus microti strain NCTC13832	Type II-A	Repeat not recognized	Complete	Cas9, Cas1, Cas2, c2c9, c2c8, c2c1 (Cas12b), c2c4, Csn2	2	6	2024403	1060423	TCATGTTTTTAGGGTCGTTTGCTGCACCAA	AACGGGCAT	............................g.	TAGGGGCAT	GTTTTAGTACTCTGTAATTTTAGGTATGAATGATAC	None	CRT orientation wrong (sequences reversed, determined with Cas proteins)	WP_044359341.1, CHAP domain-containing protein	outside island(s)
431811	NZ_CP010309.1	NZ_CP010309.1	Staphylococcus schleiferi strain 2317-03	Type II-A	Repeat not recognized	Complete	Cas2, Cas1, Cas9, Csn2	1	12	278356	1586577	ACGGTGGAAAACTTGAATTTGAAGCTGATCA	CGAATTTAG	Perfect match	AGAAGTGAA	GTTTTAGTACTCTGTAATTTTAGGTATAAATGAAAC	None	CRT orientation wrong (sequences reversed, determined with Cas proteins)	WP_050329766.1, PTS glucose transporter subunit IICBA	outside island(s)
431811	NZ_CP010309.1	NZ_CP010309.1	Staphylococcus schleiferi strain 2317-03	Type II-A	Repeat not recognized	Complete	Cas2, Cas1, Cas9, Csn2	1	18	2096605	1586974	AATGGCTTACATTAACAAATTCAACGAAAT	CGAATTTAA	Perfect match	GGAAAATGC	GTTTCATTTATACCTAAAATTACAGAGTACTAAAAC	None	CRT orientation wrong (sequences reversed, determined with Cas proteins)	WP_050331546.1, Rha family transcriptional regulator	3
431791	NZ_CP009676.1	NZ_CP009676.1	Staphylococcus schleiferi strain 5909-02	Type II-A	Repeat not recognized	Complete	Cas2, Cas1, Cas9, Csn2	1	14	2047099	1545883	AATGGCTTACATTAACAAATTCAACGAAAT	CGAATTTAA	Perfect match	GGAAAATGC	GTTTCATTTATACCTAAAATTACAGAGTACTAAAAC	None	CRT orientation wrong (sequences reversed, determined with Cas proteins)	WP_050337612.1, Rha family transcriptional regulator	3
1628401	NZ_MRZJ01000023.1	NZ_MRZJ01000015.1	Staphylococcus simulans strain 116	Type II-A	Repeat not recognized	Complete	Cas9, Cas1, Cas2, Csn2	1	1	1288	38666	ATGTTTTACAAGAAGAATTAGCACCTGATC	AATCTATAG	Perfect match	TAAAAACAA	GTTTTAGTACACTGCAATTTTAGGTATGAGTGATTC	None	CRT orientation correct (determined with Cas proteins)	WP_009384743.1, hypothetical protein	none identified
1628411	NZ_MRZL01000003.1	NZ_MRZL01000005.1	Staphylococcus simulans strain 19	Type II-A	Repeat not recognized	Complete	Cas2, Cas1, Cas9, Csn2	1	11	181114	12654	TACGAATCCCAGCACGTATAATTCAAGTTT	TTCGTTCTT	.g............................	TGAAATTTT	GAATCACTCATACCTAAAATTACAGAGTACTAAAAC	None	CRT orientation correct (determined with Cas proteins)	WP_105980054.1, hypothetical protein	1
1235491	NZ_MWRQ01000008.1	NZ_MWRQ01000002.1	Staphylococcus intermedius strain 14S03297-1 NODE_2_length_897250_cov_66.0175_ID_3	Type II-A (manually determined)	Repeat not recognized	Undetermined	Cas9, Cas1, Cas2, Csn2 (Csn2 manually added)	1	7	1457	28193	TCCTAGACCTAATCATAGGTTTGTGGAGG	AATGGGAAC	Perfect match	GGGGGAAGA	GTTTTACTTCTTTCTAAATAAACATAGTGCTAAAAC	None	Predicted Types have conflicting orientations	WP_019168966.1, RusA family crossover junction endodeoxyribonuclease	none identified
1235501	NZ_MWRR01000008.1	NZ_MWRR01000002.1	Staphylococcus intermedius strain 14S03299-1 NODE_2_length_897243_cov_78.3361_ID_3	Type II-A (manually determined)	Repeat not recognized	Undetermined	Cas9, Cas1, Cas2, Csn2 (Csn2 manually added)	1	11	13248	28454	TCCTAGACCTAATCATAGGTTTGTGGAGG	AATGGGAAC	Perfect match	GGGGGAAGA	GTTTTACTTCTTTCTAAATAAACATAGTGCTAAAAC	None	Predicted Types have conflicting orientations	WP_019168966.1, RusA family crossover junction endodeoxyribonuclease	none identified
1733661	NZ_QEJI01000007.1	NZ_QEJI01000002.1	Staphylococcus pseudintermedius strain ST547 1 K40_S38_L001_R2_001-1_	Type II-A (manually determined)	Repeat not recognized	Undetermined	Cas9, Cas1, Cas2, Csn2 (Csn2 manually added)	1	5	157989	158287	GGAAAATGTGGTAATGAAGGAGGATTTTGA	TTTTGGATT	Perfect match	TGGCGCAGA	GTTTTAGCACTATGTTTATTTAGAAAGAGGTAAAAC	None	Predicted Types have conflicting orientations	WP_015729193.1, hypothetical protein	1
